# Single-cell Gene Regulation Network Inference by Large-scale Data Integration

**DOI:** 10.1101/2022.02.19.481131

**Authors:** Xin Dong, Ke Tang, Yunfan Xu, Hailin Wei, Tong Han, Chenfei Wang

**Affiliations:** Department of Urology, Tongji Hospital, Frontier Science Center for Stem Cells, School of Life Sciences and Technology, Tongji University, Shanghai 200092, China

**Keywords:** gene regulation network, scATAC-seq, transcription factor, ChIP-seq, data integration

## Abstract

Single-cell ATAC-seq (scATAC-seq) has proven to be a state-of-art approach to investigating gene regulation at the single-cell level. However, existing methods cannot precisely uncover cell-type-specific binding of transcription regulators (TRs) and construct gene regulation networks (GRNs) in single-cell. ChIP-seq has been widely used to profile TR binding sites in the past decades. Here, we developed SCRIP, an integrative method to infer single-cell TR activity and targets based on the integration of scATAC-seq and a large-scale TR ChIP-seq reference. Our method showed improved performance in evaluating TR binding activity compared to the existing motif-based methods and reached a higher consistency with matched TR expressions. Besides, our method enables identifying TR target genes as well as building GRNs at the single-cell resolution based on a regulatory potential model. We demonstrate SCRIP’s utility in accurate cell-type clustering, lineage tracing, and inferring cell-type-specific GRNs in multiple biological systems. SCRIP is freely available at https://github.com/wanglabtongji/SCRIP.
