## Supplementary Table S1 for "Single-cell Gene Regulation Network Inference by Large-scale Data Integration"

### Sheet: Sheet1
Supplementary Table 1: Clustering performance of different methods on different tissues
Methods		TF				Peak						Bin
		SCRIP		ChromVAR		SCALE		Signac		CisTopic		ArchR		SnapATAC
		NMI	ARI	NMI	ARI	NMI	ARI	NMI	ARI	NMI	ARI	NMI	ARI	NMI	ARI
PBMC	PBMC	0.625	0.529	0.596	0.462	0.6044	0.419	0.533	0.455	0.492	0.253	0.534	0.228	0.463	0.133
HSC	HSC	0.452	0.295	0.445	0.262	x	x	0.4	0.228	0.443	0.274	0.551	0.328	0.424	0.21
Human Fetal	Cerebrum	0.252	0.142	0.279	0.167	0.395	0.123
	Eye	0.511	0.415	0.482	0.393	0.45	0.339
	Lung	0.562	0.353	0.534	0.379	0.469	0.17
	Heart	0.316	0.091	0.237	0.123	0.33	0.16
	Pancreas	0.504	0.426	0.366	0.257	0.28	0.21
	Cerebellum	0.286	0.252	0.246	0.219	x	x
	Intestine	0.561	0.34	0.548	0.434	0.545	0.34
	Kidney	0.311	0.101	0.284	0.088	x	x
	Placenta	0.627	0.561	0.522	0.393	0.582	0.453
	Stomach	0.485	0.447	0.376	0.341	x	x
	Thymus	0.178	0.037	0.206	0.063	x	x
	Muscle	0.478	0.374	0.397	0.307	x	x
	Liver	0.561	0.224	0.51	0.273	x	x
	Spleen	0.582	0.466	0.191	0.149	0.456	0.301
Average		0.455687	0.315812	0.388688	0.269375
Note: "x" means that fails to run because of the size of data, blank means that we have not run this tool on the dataset.
