## Supplementary Table S2 for "Single-cell Gene Regulation Network Inference by Large-scale Data Integration"

### Sheet: Sheet1
Supplementary Table 2: Specific-cell-type TRs with literature supporting
Heart	Endocardial cell	NFATCH1(21597012)
	Cardiomyocyte	GATA4, MEF2C, TBX5(20691899)	NR2F2, TBX5, HEY2(30464173)
	Epicardial fat cell	PPARG(33897781)	UCP-1(20691899)
Pancreas	Acinar cell	Nr5a2, Ptf1a, Gata4, Mist1(30831323)	PTF1A, BHLHA15 (27923766)	NR5A2(25386992)	HNF1A(32154941)	FOXA2
	Ductal cell	TEAD1, WWTR1(28002618)	HNF6, SOX9(22271799)	PDX1(19793922)	HNF1B	DNMT1(33042633)	ARID1A(30315093)	HES1(25942535)	HHEX(26740970)	TLE3(24487024)
	Islet endocrine cell	FRA1, TFAP4, RFX5, CTCF, ATF2, STAT1, GATA3(26977395) [α-cells]	NKX2-2, MAFB, FOXA2(26977395)[islet]	PDX1, NKX6-1 (26977395)[β-cell]	SCRT1 (33309639)[β-cell]	GATA6(15489005)	PHOX2B(18506029)	HOXC9(15094191)	FOXO1(21167754)	PTPN11(19380737)	SOX13(10871192)
	Lymphoid /Myeloid cell	MESI1, HOXA9(28399410)	KLF4, NANOG(20005973)	SOX4(25043184 )	BCL11B(26231117)	LEF1(24658583)	NR4A1(32907369)	LMO2(31760808)	RUNX1T1(31899799)	JMJD1C(33075016)	LYL1(19671288)	FOXO1(33364784)	ETV6(29894279)	MEF2C(29431698)	BACH2(26894991)	DEK(29109093)
	Vascular endothelial cell
	Stromal cell	PGR, SMARCA2
Lung	Bronchiolar and alveolar epithelial cells	GATA3,ELF5(20348953)	TTF1 (7713914)	GRHL2(22955271)	AHR(12597446)
	Ciliated epithelial cell	FOXJ1, GRHL2(12818891)	HFH-4(10423398)	TTF1(7713914)	GATA6(31443657)
	Neuroendocrine cells	ASCL1(33108755)
	Stromal cell	TCF21(12619136)	PGR
	Megakarycytes	LDB1(21041453)	GATA2(32330245)
	Myloid	FOXO1, DEK, MEF2B(26089142)	LYL1, EBNA3C(33857265)
	Endothelial cell	PROX1(34590077)
	Adenocarcinoma	NCAPG(34419073)	NCAPG2(27862966)	APOBEC3B(29695832)	SNAI2(27323831)	HOXB13(31037158)	AP4(25266805)	KLF4(29151932)	WDHD1(32426268)	CTBP1(32910558)	HNF1A(31243821)	GATA6(32041891)
	Others	HNF1B(26966833)	TTF1(31227724)
Eye	Ganglion cell	POU4F2, ISL1, ATOH7(25775587)	MATH5(15882586)
	Horizontal cell	ONECUT1, ONECUT2(25794677)
	Amacrine cell	FOXN4, RORB1(25966682)	PTF1A(17075007)
	Retinal progenitor and muller cell	NFIA, NFIB, NFIX(31128945)	MATH5(15882586)	PAX6(25794677)	ASCL1(26483457)
	Retinal pigment cell	MITF, OTX(26209646)	TBX2(28910203)
	Photoreceptor cell	CRX, NRL, NR2E3(16332268)	OTX2(32541005)	NEUROD1(22784109)
	Progenitor cell	HES1, HES5(23851023)	SIX3(21088932)	VSX2(21088932)	PAX6(19004853)	ASCL1(23637330)
	Muller glia	NFIA/B/X(31128945)	OLIG2(22543161)	STAT3(15855765)	RAX(15855765)
Liver	Erythroblasts	KLF1(34535703)	STATA5A(15516974)	FOXO3(34284135)	GATA1
	Hepatoblasts	Wnt Signaling Pathway(31791391)	HNF1A(34215318)	HNF4A(34215318)	GATA4(12297826)	HHEX(20596911)
	Vascular endothelial cell	BATF(31989141)	SMAD1(33638940)	ESR2(30137221)	ESR1(33535960)
	Stellate cells	PBX1(22022519)	IRF3(26611114)	CLOCK(29892224)	CEBP1(28983617)	lhx2(16958680)	CD74(23913513)
	Myeloid	LYL1(33527899)	CEBPA	RARA(34134472)	TRF2(18422278)
	Lymphoid	FOXO1	EBF1	PRDM1	FOXP3	PAX5
	MEGA	GATA1	GATA2	MEIS1(25107888)	BACH2(11286316)
	HSC	HOXA9	SKI(24415629)
Placenta	Trophoblast giant cells	FOS(29272857)	TEAD4(32366868)
	Extravillous trophoblasts	TP63(25307348)	NR1H3(18276933)	FOSL2(24379408)
	Syncytiotrophoblasts and villous cytotrophoblasts	TEAD4
Intestine	Intestinal epithelium cell	ARID1A(30635419)	GATA6(30962179)	HNF4A(33469811)	HNF1A(12646418)	HNF1B	GATA4(33469811)
	Chromaffin cells	Ascl1(29807017)	PHOX2B(30144579)
	ENS glia	SOX10(33979318)
	ENS neuron	GTF2I(20702565)	EGR4(27061713)	NEUROG2(34549796)
	Smooth muscle	MYOD1(30709448)	MYOG(17940050)
	Endothelial cell	GRHL3(33799664)	HOXC9(22841837)
Note: The numbers denote the PubMed ID.
