## Supplementary Table S3 for "Single-cell Gene Regulation Network Inference by Large-scale Data Integration"

### Sheet: Sheet1
Supplementary Table 3: TF-target pairs with literature supporting
TF	GATA3	MYOD1	GATA4	EPAS1	IRF4	BATF	JUNB(Naïve CD8 T)	JUNB(Terminal TEx)
Target	FBXW7(33382535)	MEF2D(23523791)(20716948)	ETV5(22056786)	SNHG5(34455812)	TANK(30009417)	IL10	TCF7( 32265924)	TIGIT(32716559)
	PCNA(24346062)	SP1(31606324)	TMEM88(23924634)	PDK1(24850901)	POU2AF1(26957522)	CD80(32286179)	ULBP2(17405908)	DUSP22(31766293)
	HSSPD1(25861992)	MALAT1(31619581)	PTEN(32586406)	BNIP3L(22745131)	ETS1(31665634)	SMAD3(24569779)	CASP8(31285326)	CD80(32286179)
	KDM6B(23671187)	PIN1(20801874)	EPOR(21029371)	SOD2(17322295)	CCL3(30271404)	DUSP22(31766293)	KLF10(25472963)	CTLA4(32823814)
	GSK3B(26109067)	PRR14(25906157)	EPAS1(34699385)	SP3(17202795)		TIGIT(32716559)	PRMT5(32328070)	CCL3(17950003)
	HMGB1(26623095)		VCL(26974005)			CTLA4(32823814)	F11R(28973837)	SMAD3(24569779)
	HDGF(25569374)		ATM(26404840)			CCL3(17950003)	LY9(16365421)
	KDM4B(23723241)		ULK1(31359348)				AQP3(22927550)
			PAF1(19821493)
			HDAC4(29445146)
Note: The numbers denote the PubMed ID.
